# Cancer cell phagocytosis induces an anti-inflammatory gene regulatory program in macrophages

**DOI:** 10.1101/2025.08.18.670953

**Authors:** Catherine R. Zhang, Lei Xiong, Mingxin Gu, Christine Y. Yeh, Livnat Jerby, Anshul Kundaje, William J. Greenleaf, Michael C. Bassik

**Affiliations:** Cancer Biology Program, Stanford University, Stanford, CA, US; Department of Genetics, Stanford University, Stanford, CA, US; Department of Applied Physics, Stanford University, Stanford, CA, US; Department of Computer Science, Stanford University, Stanford, CA, US

## Abstract

Macrophages are capable of eliminating cancer cells by phagocytosis, particularly in the presence of monoclonal antibody (mAb) therapies targeting tumor antigens. Paradoxically, tumor-associated macrophages are typically associated with poor patient outcome, and can promote tumor growth by secretion of immunosuppressive cytokines and growth factors. The mechanisms by which these pro-tumor macrophage states arise are poorly understood, and it is unclear how mAb-induced cancer cell phagocytosis may contribute to these states. To understand how antibody-dependent cancer cell phagocytosis (ADCP) alters macrophage state and function, we profiled gene expression and chromatin accessibility changes over time after ADCP. We observed that after ADCP, macrophages upregulate an anti-inflammatory gene regulatory program, characterized by expression of pro-angiogenic and immunosuppressive chemokine genes, and increased activity by cellular, oxidative, and lysosomal stress transcription factors. This gene regulatory program was shared among phagocytic macrophages following either ADCP or apoptotic cancer cell phagocytosis, in addition to substrate-specific pathways. Conditioned media from macrophages promoted EMT in cancer cells, but this pro-EMT macrophage phenotype was attenuated following ADCP, but not following apoptotic cancer cell phagocytosis. The phagocytic gene signature we identified *in vitro* is also expressed by tumor-associated macrophages across numerous cancer types *in vivo*. Together, this work identifies an anti-inflammatory and immunosuppressive epigenetic program in macrophages following ADCP upon mAb treatment, and expands our understanding of how phagocytosis influences macrophage heterogeneity in the tumor microenvironment.
