## Supplementary Table 4 for "Cancer cell phagocytosis induces an anti-inflammatory gene regulatory program in macrophages"

### Sheet: 12h
names	p_value	odds_ratio	log2_enrichment	matches	nonmatches	bg.matches	bg.nonmatches	number_of_genes	genes	motif	rna_GeneRatio	rna_BgRatio	rna_pvalue	rna_p.adjust	significant	neglog10_pvalue	p_adj	neglog10_p_adj	p_adj_significant
angiogenesis	0.168472	1.14976	0.441773	74	334	628	3259	35	Tafa5/Tnfsf12/Cd59a/Hyal1/Plau/Camp/Angpt2/Lgals3/Rapgef3/Anpep/Plxdc1/Hbegf/Ccl12/Ecm1/Hmox1/Ccl2/Fn1/Rgcc/Creb3l1/Fgf9/Vash2/Mdk/Rnh1/Rxra/Ang/Cib1/Gpx1/S100a1/Ninj1/Il10/Vegfb/Grn/Cela1/Jup/Flcn	SPI1	35/771	500/18412	0.00215558	0.0580422	FALSE	0.773472	1.01083	-0.00467915	FALSE
angiogenesis	0.00082703	1.48261	0.715702	106	302	744	3143	35	Tafa5/Tnfsf12/Cd59a/Hyal1/Plau/Camp/Angpt2/Lgals3/Rapgef3/Anpep/Plxdc1/Hbegf/Ccl12/Ecm1/Hmox1/Ccl2/Fn1/Rgcc/Creb3l1/Fgf9/Vash2/Mdk/Rnh1/Rxra/Ang/Cib1/Gpx1/S100a1/Ninj1/Il10/Vegfb/Grn/Cela1/Jup/Flcn	NFE2 family	35/771	500/18412	0.00215558	0.0580422	TRUE	3.08248	0.00496218	2.30433	TRUE
angiogenesis	7.00696e-09	1.8581	0.85649	172	236	1095	2792	35	Tafa5/Tnfsf12/Cd59a/Hyal1/Plau/Camp/Angpt2/Lgals3/Rapgef3/Anpep/Plxdc1/Hbegf/Ccl12/Ecm1/Hmox1/Ccl2/Fn1/Rgcc/Creb3l1/Fgf9/Vash2/Mdk/Rnh1/Rxra/Ang/Cib1/Gpx1/S100a1/Ninj1/Il10/Vegfb/Grn/Cela1/Jup/Flcn	JUN/FOS family	35/771	500/18412	0.00215558	0.0580422	TRUE	8.15447	4.20418e-08	7.37632	TRUE
angiogenesis	0.00103901	1.7129	0.97604	50	358	293	3594	35	Tafa5/Tnfsf12/Cd59a/Hyal1/Plau/Camp/Angpt2/Lgals3/Rapgef3/Anpep/Plxdc1/Hbegf/Ccl12/Ecm1/Hmox1/Ccl2/Fn1/Rgcc/Creb3l1/Fgf9/Vash2/Mdk/Rnh1/Rxra/Ang/Cib1/Gpx1/S100a1/Ninj1/Il10/Vegfb/Grn/Cela1/Jup/Flcn	TFEB family	35/771	500/18412	0.00215558	0.0580422	TRUE	2.98338	0.00623405	2.20523	TRUE
angiogenesis	0.000951427	1.64355	0.906354	60	348	369	3518	35	Tafa5/Tnfsf12/Cd59a/Hyal1/Plau/Camp/Angpt2/Lgals3/Rapgef3/Anpep/Plxdc1/Hbegf/Ccl12/Ecm1/Hmox1/Ccl2/Fn1/Rgcc/Creb3l1/Fgf9/Vash2/Mdk/Rnh1/Rxra/Ang/Cib1/Gpx1/S100a1/Ninj1/Il10/Vegfb/Grn/Cela1/Jup/Flcn	ELK (TCF) family	35/771	500/18412	0.00215558	0.0580422	TRUE	3.02162	0.00570856	2.24347	TRUE
cellular response to interleukin-1	0.0174061	1.44533	0.71599	57	160	363	1473	15	Ccl8/Il1rn/Hyal1/Ccl6/Ccl7/Ccl12/Saa3/Ccl2/Ccl9/Fn1/Hyal2/Pycard/Hyal3/Ccl3/Cfl1	NFE2 family	15/771	75/18412	4.07552e-07	0.000125848	TRUE	1.7593	0.104437	0.981148	FALSE
cellular response to interleukin-1	0.00613466	1.7457	1.01347	33	184	171	1665	15	Ccl8/Il1rn/Hyal1/Ccl6/Ccl7/Ccl12/Saa3/Ccl2/Ccl9/Fn1/Hyal2/Pycard/Hyal3/Ccl3/Cfl1	ELK (TCF) family	15/771	75/18412	4.07552e-07	0.000125848	TRUE	2.21221	0.036808	1.43406	TRUE
cellular response to interleukin-1	1.12853e-07	2.16188	0.993941	103	114	541	1295	15	Ccl8/Il1rn/Hyal1/Ccl6/Ccl7/Ccl12/Saa3/Ccl2/Ccl9/Fn1/Hyal2/Pycard/Hyal3/Ccl3/Cfl1	JUN/FOS family	15/771	75/18412	4.07552e-07	0.000125848	TRUE	6.94749	6.77119e-07	6.16934	TRUE
cellular response to interleukin-1	0.118134	1.24956	0.562497	48	169	340	1496	15	Ccl8/Il1rn/Hyal1/Ccl6/Ccl7/Ccl12/Saa3/Ccl2/Ccl9/Fn1/Hyal2/Pycard/Hyal3/Ccl3/Cfl1	SPI1	15/771	75/18412	4.07552e-07	0.000125848	FALSE	0.927627	0.708801	0.149475	FALSE
cellular response to interleukin-1	6.23637e-08	3.07056	1.72396	42	175	133	1703	15	Ccl8/Il1rn/Hyal1/Ccl6/Ccl7/Ccl12/Saa3/Ccl2/Ccl9/Fn1/Hyal2/Pycard/Hyal3/Ccl3/Cfl1	TFEB family	15/771	75/18412	4.07552e-07	0.000125848	TRUE	7.20507	3.74182e-07	6.42692	TRUE
leukocyte chemotaxis	0.0013286	1.49118	0.704606	96	249	698	2700	28	Ccl8/Gas6/Ccl6/Ccl7/Lgals3/Padi2/Trpv4/Ccl12/Pf4/Ccl2/Ccl9/Ppbp/Lgmn/Fcgr3/Aif1/Lyst/Bst1/Mdk/Cklf/S100a8/Fcer1g/Slamf8/Ninj1/Itgam/Mpp1/Ccl3/Vegfb/Tnfsf14	NFE2 family	28/771	212/18412	7.44886e-08	3.36173e-05	TRUE	2.87661	0.00797159	2.09846	TRUE
leukocyte chemotaxis	0.0915469	1.29252	0.598636	40	305	313	3085	28	Ccl8/Gas6/Ccl6/Ccl7/Lgals3/Padi2/Trpv4/Ccl12/Pf4/Ccl2/Ccl9/Ppbp/Lgmn/Fcgr3/Aif1/Lyst/Bst1/Mdk/Cklf/S100a8/Fcer1g/Slamf8/Ninj1/Itgam/Mpp1/Ccl3/Vegfb/Tnfsf14	ELK (TCF) family	28/771	212/18412	7.44886e-08	3.36173e-05	FALSE	1.03836	0.549282	0.260205	FALSE
leukocyte chemotaxis	3.99786e-09	2.6577	1.50878	61	284	254	3144	28	Ccl8/Gas6/Ccl6/Ccl7/Lgals3/Padi2/Trpv4/Ccl12/Pf4/Ccl2/Ccl9/Ppbp/Lgmn/Fcgr3/Aif1/Lyst/Bst1/Mdk/Cklf/S100a8/Fcer1g/Slamf8/Ninj1/Itgam/Mpp1/Ccl3/Vegfb/Tnfsf14	TFEB family	28/771	212/18412	7.44886e-08	3.36173e-05	TRUE	8.39817	2.39872e-08	7.62002	TRUE
leukocyte chemotaxis	1.60941e-07	1.82791	0.822999	149	196	998	2400	28	Ccl8/Gas6/Ccl6/Ccl7/Lgals3/Padi2/Trpv4/Ccl12/Pf4/Ccl2/Ccl9/Ppbp/Lgmn/Fcgr3/Aif1/Lyst/Bst1/Mdk/Cklf/S100a8/Fcer1g/Slamf8/Ninj1/Itgam/Mpp1/Ccl3/Vegfb/Tnfsf14	JUN/FOS family	28/771	212/18412	7.44886e-08	3.36173e-05	TRUE	6.79333	9.65643e-07	6.01518	TRUE
leukocyte chemotaxis	0.660672	0.949623	0.205774	62	283	637	2761	28	Ccl8/Gas6/Ccl6/Ccl7/Lgals3/Padi2/Trpv4/Ccl12/Pf4/Ccl2/Ccl9/Ppbp/Lgmn/Fcgr3/Aif1/Lyst/Bst1/Mdk/Cklf/S100a8/Fcer1g/Slamf8/Ninj1/Itgam/Mpp1/Ccl3/Vegfb/Tnfsf14	SPI1	28/771	212/18412	7.44886e-08	3.36173e-05	FALSE	0.180014	3.96403	-0.598137	FALSE
lysosome	2.78447e-15	2.10893	1.0854	200	446	1123	5282	55	Ctsk/Mt1/Hyal1/Abcb9/Ada/Dpp7/Ctsl/Tecpr1/Slc7a14/Ctsd/Src/Pld3/Cst3/Gpr137b/Cd68/Hyal2/Ctsb/Lgmn/Kcnq1/Gla/H2-Q1/Glmp/Gba/Trim29/Slc66a1/Tcirg1/Ctsz/Ftl1/Mcoln2/Bri3/H2-T23/Fnip2/H2-Q7/Napsa/Dnase2a/H2-D1/Hyal3/Pgap6/Ggh/Ctss/Clcn7/Neu1/Ctsa/Ppt2/Slc48a1/Plbd2/Rragc/Atp6v0c/Litaf/Grn/Hexa/Naga/Flcn/Psap/Map1lc3b	NFE2 family	55/779	481/18551	1.47759e-11	1.01297e-09	TRUE	14.5553	1.67068e-14	13.7771	TRUE
lysosome	6.73706e-07	1.80623	1.01069	104	542	615	5790	55	Ctsk/Mt1/Hyal1/Abcb9/Ada/Dpp7/Ctsl/Tecpr1/Slc7a14/Ctsd/Src/Pld3/Cst3/Gpr137b/Cd68/Hyal2/Ctsb/Lgmn/Kcnq1/Gla/H2-Q1/Glmp/Gba/Trim29/Slc66a1/Tcirg1/Ctsz/Ftl1/Mcoln2/Bri3/H2-T23/Fnip2/H2-Q7/Napsa/Dnase2a/H2-D1/Hyal3/Pgap6/Ggh/Ctss/Clcn7/Neu1/Ctsa/Ppt2/Slc48a1/Plbd2/Rragc/Atp6v0c/Litaf/Grn/Hexa/Naga/Flcn/Psap/Map1lc3b	ELK (TCF) family	55/779	481/18551	1.47759e-11	1.01297e-09	TRUE	6.17153	4.04223e-06	5.39338	TRUE
lysosome	0.842222	0.819866	-0.0102723	23	623	276	6129	55	Ctsk/Mt1/Hyal1/Abcb9/Ada/Dpp7/Ctsl/Tecpr1/Slc7a14/Ctsd/Src/Pld3/Cst3/Gpr137b/Cd68/Hyal2/Ctsb/Lgmn/Kcnq1/Gla/H2-Q1/Glmp/Gba/Trim29/Slc66a1/Tcirg1/Ctsz/Ftl1/Mcoln2/Bri3/H2-T23/Fnip2/H2-Q7/Napsa/Dnase2a/H2-D1/Hyal3/Pgap6/Ggh/Ctss/Clcn7/Neu1/Ctsa/Ppt2/Slc48a1/Plbd2/Rragc/Atp6v0c/Litaf/Grn/Hexa/Naga/Flcn/Psap/Map1lc3b	CEBP family	55/779	481/18551	1.47759e-11	1.01297e-09	FALSE	0.0745734	5.05333	-0.703578	FALSE
lysosome	4.03785e-18	2.11837	0.991523	268	378	1606	4799	55	Ctsk/Mt1/Hyal1/Abcb9/Ada/Dpp7/Ctsl/Tecpr1/Slc7a14/Ctsd/Src/Pld3/Cst3/Gpr137b/Cd68/Hyal2/Ctsb/Lgmn/Kcnq1/Gla/H2-Q1/Glmp/Gba/Trim29/Slc66a1/Tcirg1/Ctsz/Ftl1/Mcoln2/Bri3/H2-T23/Fnip2/H2-Q7/Napsa/Dnase2a/H2-D1/Hyal3/Pgap6/Ggh/Ctss/Clcn7/Neu1/Ctsa/Ppt2/Slc48a1/Plbd2/Rragc/Atp6v0c/Litaf/Grn/Hexa/Naga/Flcn/Psap/Map1lc3b	JUN/FOS family	55/779	481/18551	1.47759e-11	1.01297e-09	TRUE	17.3938	2.42271e-17	16.6157	TRUE
lysosome	0.33577	1.05457	0.329686	104	542	986	5419	55	Ctsk/Mt1/Hyal1/Abcb9/Ada/Dpp7/Ctsl/Tecpr1/Slc7a14/Ctsd/Src/Pld3/Cst3/Gpr137b/Cd68/Hyal2/Ctsb/Lgmn/Kcnq1/Gla/H2-Q1/Glmp/Gba/Trim29/Slc66a1/Tcirg1/Ctsz/Ftl1/Mcoln2/Bri3/H2-T23/Fnip2/H2-Q7/Napsa/Dnase2a/H2-D1/Hyal3/Pgap6/Ggh/Ctss/Clcn7/Neu1/Ctsa/Ppt2/Slc48a1/Plbd2/Rragc/Atp6v0c/Litaf/Grn/Hexa/Naga/Flcn/Psap/Map1lc3b	SPI1	55/779	481/18551	1.47759e-11	1.01297e-09	FALSE	0.473958	2.01462	-0.304193	FALSE
lysosome	5.27174e-08	1.98421	1.14455	95	551	512	5893	55	Ctsk/Mt1/Hyal1/Abcb9/Ada/Dpp7/Ctsl/Tecpr1/Slc7a14/Ctsd/Src/Pld3/Cst3/Gpr137b/Cd68/Hyal2/Ctsb/Lgmn/Kcnq1/Gla/H2-Q1/Glmp/Gba/Trim29/Slc66a1/Tcirg1/Ctsz/Ftl1/Mcoln2/Bri3/H2-T23/Fnip2/H2-Q7/Napsa/Dnase2a/H2-D1/Hyal3/Pgap6/Ggh/Ctss/Clcn7/Neu1/Ctsa/Ppt2/Slc48a1/Plbd2/Rragc/Atp6v0c/Litaf/Grn/Hexa/Naga/Flcn/Psap/Map1lc3b	TFEB family	55/779	481/18551	1.47759e-11	1.01297e-09	TRUE	7.27805	3.16304e-07	6.49989	TRUE
negative regulation of immune system process	0.00225298	1.58132	0.838034	58	344	400	3752	39	Cd300lf/Arg1/Cd59a/Gpnmb/Lgals3/Ada/Serpinb9b/Cd22/Padi2/Il7r/Mmp12/Ccl12/Hmox1/Ccl2/Tnfrsf4/Cd84/C1qc/Gpr137b/Cd68/Clec2d/Id2/Bst2/Socs1/Lgals9/Trem2/Loxl3/Mdk/Igf1/Tyrobp/Gpx1/Lilrb4a/Fcer1g/Lilrb4b/Slamf8/Il10/Fcrlb/Lst1/Grn/Isg15	ELK (TCF) family	39/771	423/18412	3.55016e-06	0.00056294	TRUE	2.64724	0.0135179	1.86909	TRUE
negative regulation of immune system process	2.01976e-07	1.74431	0.77857	166	236	1193	2959	39	Cd300lf/Arg1/Cd59a/Gpnmb/Lgals3/Ada/Serpinb9b/Cd22/Padi2/Il7r/Mmp12/Ccl12/Hmox1/Ccl2/Tnfrsf4/Cd84/C1qc/Gpr137b/Cd68/Clec2d/Id2/Bst2/Socs1/Lgals9/Trem2/Loxl3/Mdk/Igf1/Tyrobp/Gpx1/Lilrb4a/Fcer1g/Lilrb4b/Slamf8/Il10/Fcrlb/Lst1/Grn/Isg15	JUN/FOS family	39/771	423/18412	3.55016e-06	0.00056294	TRUE	6.6947	1.21186e-06	5.91655	TRUE
negative regulation of immune system process	0.000159378	1.54954	0.732997	115	287	853	3299	39	Cd300lf/Arg1/Cd59a/Gpnmb/Lgals3/Ada/Serpinb9b/Cd22/Padi2/Il7r/Mmp12/Ccl12/Hmox1/Ccl2/Tnfrsf4/Cd84/C1qc/Gpr137b/Cd68/Clec2d/Id2/Bst2/Socs1/Lgals9/Trem2/Loxl3/Mdk/Igf1/Tyrobp/Gpx1/Lilrb4a/Fcer1g/Lilrb4b/Slamf8/Il10/Fcrlb/Lst1/Grn/Isg15	NFE2 family	39/771	423/18412	3.55016e-06	0.00056294	TRUE	3.79757	0.000956267	3.01942	TRUE
negative regulation of immune system process	0.00180258	1.67441	0.928101	48	354	311	3841	39	Cd300lf/Arg1/Cd59a/Gpnmb/Lgals3/Ada/Serpinb9b/Cd22/Padi2/Il7r/Mmp12/Ccl12/Hmox1/Ccl2/Tnfrsf4/Cd84/C1qc/Gpr137b/Cd68/Clec2d/Id2/Bst2/Socs1/Lgals9/Trem2/Loxl3/Mdk/Igf1/Tyrobp/Gpx1/Lilrb4a/Fcer1g/Lilrb4b/Slamf8/Il10/Fcrlb/Lst1/Grn/Isg15	TFEB family	39/771	423/18412	3.55016e-06	0.00056294	TRUE	2.7441	0.0108155	1.96595	TRUE
negative regulation of immune system process	0.363626	1.05575	0.319167	76	326	751	3401	39	Cd300lf/Arg1/Cd59a/Gpnmb/Lgals3/Ada/Serpinb9b/Cd22/Padi2/Il7r/Mmp12/Ccl12/Hmox1/Ccl2/Tnfrsf4/Cd84/C1qc/Gpr137b/Cd68/Clec2d/Id2/Bst2/Socs1/Lgals9/Trem2/Loxl3/Mdk/Igf1/Tyrobp/Gpx1/Lilrb4a/Fcer1g/Lilrb4b/Slamf8/Il10/Fcrlb/Lst1/Grn/Isg15	SPI1	39/771	423/18412	3.55016e-06	0.00056294	FALSE	0.439345	2.18175	-0.338806	FALSE
oxidative phosphorylation	0.00767554	1.84223	1.05371	26	145	144	1480	25	Cox7a1/mt-Nd2/mt-Nd6/mt-Cox2/mt-Nd4/Cox4i2/Ndufv3/mt-Nd5/Atp5o/mt-Atp6/Atp5e/Ndufb9/Uqcc2/Coa6/mt-Nd4l/Uqcrb/Atp5j2/Cox5b/Atp5k/Ndufa8/mt-Nd1/mt-Cox3/Cox6a1/Cdk1/mt-Cox1	ELK (TCF) family	25/771	112/18412	4.60749e-12	2.70321e-08	TRUE	2.11489	0.0460533	1.33674	TRUE
oxidative phosphorylation	4.65303e-08	2.44725	1.08633	82	89	444	1180	25	Cox7a1/mt-Nd2/mt-Nd6/mt-Cox2/mt-Nd4/Cox4i2/Ndufv3/mt-Nd5/Atp5o/mt-Atp6/Atp5e/Ndufb9/Uqcc2/Coa6/mt-Nd4l/Uqcrb/Atp5j2/Cox5b/Atp5k/Ndufa8/mt-Nd1/mt-Cox3/Cox6a1/Cdk1/mt-Cox1	JUN/FOS family	25/771	112/18412	4.60749e-12	2.70321e-08	TRUE	7.33226	2.79182e-07	6.55411	TRUE
oxidative phosphorylation	0.00876772	1.59099	0.794092	46	125	305	1319	25	Cox7a1/mt-Nd2/mt-Nd6/mt-Cox2/mt-Nd4/Cox4i2/Ndufv3/mt-Nd5/Atp5o/mt-Atp6/Atp5e/Ndufb9/Uqcc2/Coa6/mt-Nd4l/Uqcrb/Atp5j2/Cox5b/Atp5k/Ndufa8/mt-Nd1/mt-Cox3/Cox6a1/Cdk1/mt-Cox1	NFE2 family	25/771	112/18412	4.60749e-12	2.70321e-08	TRUE	2.05711	0.0526063	1.27896	FALSE
oxidative phosphorylation	0.168767	1.24737	0.540202	32	139	253	1371	25	Cox7a1/mt-Nd2/mt-Nd6/mt-Cox2/mt-Nd4/Cox4i2/Ndufv3/mt-Nd5/Atp5o/mt-Atp6/Atp5e/Ndufb9/Uqcc2/Coa6/mt-Nd4l/Uqcrb/Atp5j2/Cox5b/Atp5k/Ndufa8/mt-Nd1/mt-Cox3/Cox6a1/Cdk1/mt-Cox1	SPI1	25/771	112/18412	4.60749e-12	2.70321e-08	FALSE	0.772712	1.0126	-0.00543969	FALSE
oxidative phosphorylation	0.0735429	1.50913	0.8117	20	151	131	1493	25	Cox7a1/mt-Nd2/mt-Nd6/mt-Cox2/mt-Nd4/Cox4i2/Ndufv3/mt-Nd5/Atp5o/mt-Atp6/Atp5e/Ndufb9/Uqcc2/Coa6/mt-Nd4l/Uqcrb/Atp5j2/Cox5b/Atp5k/Ndufa8/mt-Nd1/mt-Cox3/Cox6a1/Cdk1/mt-Cox1	TFEB family	25/771	112/18412	4.60749e-12	2.70321e-08	FALSE	1.13346	0.441258	0.355308	FALSE

### Sheet: 24h
names	p_value	odds_ratio	log2_enrichment	matches	nonmatches	bg.matches	bg.nonmatches	number_of_genes	genes	motif	rna_GeneRatio	rna_BgRatio	rna_pvalue	rna_p.adjust	significant	p_adj	neglog10_p_adj	neglog10_pvalue	p_adj_significant
angiogenesis	4.46358e-07	3.82321	1.12579	36	23	890	2175	25	Tnfsf12/Lgals3/Ecm1/Hmox1/Cd59a/Ccl5/Tafa5/Hbegf/Anpep/Pdgfa/Hyal1/Tnf/Cxcr4/Plau/Ccl2/Ninj1/Ccbe1/Plxdc1/Hmga2/Gpx1/Anxa1/Tnfaip2/Glul/Tnfrsf12a/Rxra	JUN/FOS family	25/365	500/18412	2.36345e-05	0.00177375	TRUE	2.67815e-06	5.57217	6.35032	TRUE
angiogenesis	0.156115	1.65894	0.715393	7	52	230	2835	25	Tnfsf12/Lgals3/Ecm1/Hmox1/Cd59a/Ccl5/Tafa5/Hbegf/Anpep/Pdgfa/Hyal1/Tnf/Cxcr4/Plau/Ccl2/Ninj1/Ccbe1/Plxdc1/Hmga2/Gpx1/Anxa1/Tnfaip2/Glul/Tnfrsf12a/Rxra	TFEB family	25/365	500/18412	2.36345e-05	0.00177375	FALSE	0.936689	0.0284044	0.806556	FALSE
angiogenesis	0.000101382	2.95533	1.16606	24	35	577	2488	25	Tnfsf12/Lgals3/Ecm1/Hmox1/Cd59a/Ccl5/Tafa5/Hbegf/Anpep/Pdgfa/Hyal1/Tnf/Cxcr4/Plau/Ccl2/Ninj1/Ccbe1/Plxdc1/Hmga2/Gpx1/Anxa1/Tnfaip2/Glul/Tnfrsf12a/Rxra	NFE2 family	25/365	500/18412	2.36345e-05	0.00177375	TRUE	0.000608293	3.21589	3.99404	TRUE
angiogenesis	0.811799	0.649965	-0.541092	2	57	157	2908	25	Tnfsf12/Lgals3/Ecm1/Hmox1/Cd59a/Ccl5/Tafa5/Hbegf/Anpep/Pdgfa/Hyal1/Tnf/Cxcr4/Plau/Ccl2/Ninj1/Ccbe1/Plxdc1/Hmga2/Gpx1/Anxa1/Tnfaip2/Glul/Tnfrsf12a/Rxra	CEBP family	25/365	500/18412	2.36345e-05	0.00177375	FALSE	4.8708	-0.6876	0.0905514	FALSE
angiogenesis	0.460065	1.14125	0.229966	5	54	230	2835	25	Tnfsf12/Lgals3/Ecm1/Hmox1/Cd59a/Ccl5/Tafa5/Hbegf/Anpep/Pdgfa/Hyal1/Tnf/Cxcr4/Plau/Ccl2/Ninj1/Ccbe1/Plxdc1/Hmga2/Gpx1/Anxa1/Tnfaip2/Glul/Tnfrsf12a/Rxra	MAF family	25/365	500/18412	2.36345e-05	0.00177375	FALSE	2.76039	-0.44097	0.337181	FALSE
angiogenesis	0.944989	0.560632	-0.669938	6	53	515	2550	25	Tnfsf12/Lgals3/Ecm1/Hmox1/Cd59a/Ccl5/Tafa5/Hbegf/Anpep/Pdgfa/Hyal1/Tnf/Cxcr4/Plau/Ccl2/Ninj1/Ccbe1/Plxdc1/Hmga2/Gpx1/Anxa1/Tnfaip2/Glul/Tnfrsf12a/Rxra	SPI1	25/365	500/18412	2.36345e-05	0.00177375	FALSE	5.66994	-0.753578	0.0245731	FALSE
angiogenesis	0.253075	1.38394	0.468126	8	51	312	2753	25	Tnfsf12/Lgals3/Ecm1/Hmox1/Cd59a/Ccl5/Tafa5/Hbegf/Anpep/Pdgfa/Hyal1/Tnf/Cxcr4/Plau/Ccl2/Ninj1/Ccbe1/Plxdc1/Hmga2/Gpx1/Anxa1/Tnfaip2/Glul/Tnfrsf12a/Rxra	ELK family	25/365	500/18412	2.36345e-05	0.00177375	FALSE	1.51845	-0.181401	0.59675	FALSE
antigen processing and presentation of endogenous peptide antigen via MHC class Ib	0.00270991	6.61042	1.62551	7	4	337	1275	9	H2-M2/H2-T23/H2-D1/H2-Q10/H2-K1/H2-Q2/Gm8909/H2-Q6/H2-Q4	JUN/FOS family	9/365	29/18412	3.02479e-09	2.7695e-06	TRUE	0.0162594	1.78889	2.56705	TRUE
antigen processing and presentation of endogenous peptide antigen via MHC class Ib	1	0	#NAME?	0	11	142	1470	9	H2-M2/H2-T23/H2-D1/H2-Q10/H2-K1/H2-Q2/Gm8909/H2-Q6/H2-Q4	TFEB family	9/365	29/18412	3.02479e-09	2.7695e-06	FALSE	6	-0.778151	0	FALSE
antigen processing and presentation of endogenous peptide antigen via MHC class Ib	0.112048	3.05644	1.34029	3	8	176	1436	9	H2-M2/H2-T23/H2-D1/H2-Q10/H2-K1/H2-Q2/Gm8909/H2-Q6/H2-Q4	ELK family	9/365	29/18412	3.02479e-09	2.7695e-06	FALSE	0.67229	0.172443	0.950594	FALSE
antigen processing and presentation of endogenous peptide antigen via MHC class Ib	0.271862	3.4773	1.72291	1	10	45	1567	9	H2-M2/H2-T23/H2-D1/H2-Q10/H2-K1/H2-Q2/Gm8909/H2-Q6/H2-Q4	CEBP family	9/365	29/18412	3.02479e-09	2.7695e-06	FALSE	1.63117	-0.2125	0.565652	FALSE
antigen processing and presentation of endogenous peptide antigen via MHC class Ib	0.778165	0.682664	-0.47174	1	10	206	1406	9	H2-M2/H2-T23/H2-D1/H2-Q10/H2-K1/H2-Q2/Gm8909/H2-Q6/H2-Q4	SPI1	9/365	29/18412	3.02479e-09	2.7695e-06	FALSE	4.66899	-0.669223	0.108928	FALSE
antigen processing and presentation of endogenous peptide antigen via MHC class Ib	0.00236934	7.05273	1.92936	6	5	234	1378	9	H2-M2/H2-T23/H2-D1/H2-Q10/H2-K1/H2-Q2/Gm8909/H2-Q6/H2-Q4	NFE2 family	9/365	29/18412	3.02479e-09	2.7695e-06	TRUE	0.014216	1.84722	2.62537	TRUE
cell killing	0.000317748	3.52753	1.32551	16	21	455	2108	20	Ccl8/H2-M2/Serpinb9b/Arg1/Lgals3/Cd59a/H2-T23/H2-D1/Nos2/Ccl2/Il7r/H2-Q10/Lyz2/H2-K1/Cd55/Romo1/H2-Q2/Gm8909/H2-Q6/H2-Q4	NFE2 family	20/365	188/18412	1.10736e-09	2.69679e-06	TRUE	0.00190649	2.71977	3.49792	TRUE
cell killing	0.00019717	3.47472	1.13731	20	17	648	1915	20	Ccl8/H2-M2/Serpinb9b/Arg1/Lgals3/Cd59a/H2-T23/H2-D1/Nos2/Ccl2/Il7r/H2-Q10/Lyz2/H2-K1/Cd55/Romo1/H2-Q2/Gm8909/H2-Q6/H2-Q4	JUN/FOS family	20/365	188/18412	1.10736e-09	2.69679e-06	TRUE	0.00118302	2.92701	3.70516	TRUE
cell killing	0.329735	1.43188	0.511372	4	33	200	2363	20	Ccl8/H2-M2/Serpinb9b/Arg1/Lgals3/Cd59a/H2-T23/H2-D1/Nos2/Ccl2/Il7r/H2-Q10/Lyz2/H2-K1/Cd55/Romo1/H2-Q2/Gm8909/H2-Q6/H2-Q4	MAF family	20/365	188/18412	1.10736e-09	2.69679e-06	FALSE	1.97841	-0.296316	0.481835	FALSE
cell killing	0.413397	1.2594	0.341447	4	33	225	2338	20	Ccl8/H2-M2/Serpinb9b/Arg1/Lgals3/Cd59a/H2-T23/H2-D1/Nos2/Ccl2/Il7r/H2-Q10/Lyz2/H2-K1/Cd55/Romo1/H2-Q2/Gm8909/H2-Q6/H2-Q4	TFEB family	20/365	188/18412	1.10736e-09	2.69679e-06	FALSE	2.48038	-0.394519	0.383632	FALSE
cell killing	0.569918	1.0126	0.0571964	4	33	274	2289	20	Ccl8/H2-M2/Serpinb9b/Arg1/Lgals3/Cd59a/H2-T23/H2-D1/Nos2/Ccl2/Il7r/H2-Q10/Lyz2/H2-K1/Cd55/Romo1/H2-Q2/Gm8909/H2-Q6/H2-Q4	ELK family	20/365	188/18412	1.10736e-09	2.69679e-06	FALSE	3.41951	-0.533964	0.244187	FALSE
cell killing	0.529343	1.15318	0.236365	2	35	121	2442	20	Ccl8/H2-M2/Serpinb9b/Arg1/Lgals3/Cd59a/H2-T23/H2-D1/Nos2/Ccl2/Il7r/H2-Q10/Lyz2/H2-K1/Cd55/Romo1/H2-Q2/Gm8909/H2-Q6/H2-Q4	CEBP family	20/365	188/18412	1.10736e-09	2.69679e-06	FALSE	3.17606	-0.501889	0.276263	FALSE
cell killing	0.682971	0.870643	-0.130174	5	32	390	2173	20	Ccl8/H2-M2/Serpinb9b/Arg1/Lgals3/Cd59a/H2-T23/H2-D1/Nos2/Ccl2/Il7r/H2-Q10/Lyz2/H2-K1/Cd55/Romo1/H2-Q2/Gm8909/H2-Q6/H2-Q4	SPI1	20/365	188/18412	1.10736e-09	2.69679e-06	FALSE	4.09783	-0.612554	0.165597	FALSE
lysosome	0.00171225	2.07579	0.737695	32	44	1437	4102	42	Ctsk/H2-M2/Ctsl/Ftl1/Mmp13/Ctsd/Pld3/Mt1/Gpr137b/Hyal1/Ctsb/H2-T23/H2-D1/Src/Ada/Dpp7/Cxcr4/Fth1/H2-Q10/Cd68/Gba/Cst3/H2-K1/Tcirg1/Gla/Ggh/Bri3/Ctsz/Glmp/Plbd2/Tecpr1/Mfsd12/Ctss/Anxa1/Trim29/Atp6v0c/H2-Q2/Hyal2/Slc48a1/H2-Q6/H2-Q4/Napsa	JUN/FOS family	42/370	481/18551	8.01876e-16	1.68795e-13	TRUE	0.0102735	1.98828	2.76643	TRUE
lysosome	0.458876	1.10695	0.172807	7	69	465	5074	42	Ctsk/H2-M2/Ctsl/Ftl1/Mmp13/Ctsd/Pld3/Mt1/Gpr137b/Hyal1/Ctsb/H2-T23/H2-D1/Src/Ada/Dpp7/Cxcr4/Fth1/H2-Q10/Cd68/Gba/Cst3/H2-K1/Tcirg1/Gla/Ggh/Bri3/Ctsz/Glmp/Plbd2/Tecpr1/Mfsd12/Ctss/Anxa1/Trim29/Atp6v0c/H2-Q2/Hyal2/Slc48a1/H2-Q6/H2-Q4/Napsa	TFEB family	42/370	481/18551	8.01876e-16	1.68795e-13	FALSE	2.75326	-0.439847	0.338304	FALSE
lysosome	1.05918e-07	3.65986	1.3439	34	42	1003	4536	42	Ctsk/H2-M2/Ctsl/Ftl1/Mmp13/Ctsd/Pld3/Mt1/Gpr137b/Hyal1/Ctsb/H2-T23/H2-D1/Src/Ada/Dpp7/Cxcr4/Fth1/H2-Q10/Cd68/Gba/Cst3/H2-K1/Tcirg1/Gla/Ggh/Bri3/Ctsz/Glmp/Plbd2/Tecpr1/Mfsd12/Ctss/Anxa1/Trim29/Atp6v0c/H2-Q2/Hyal2/Slc48a1/H2-Q6/H2-Q4/Napsa	NFE2 family	42/370	481/18551	8.01876e-16	1.68795e-13	TRUE	6.35509e-07	6.19688	6.97503	TRUE
lysosome	0.00169135	2.76556	1.32653	14	62	418	5121	42	Ctsk/H2-M2/Ctsl/Ftl1/Mmp13/Ctsd/Pld3/Mt1/Gpr137b/Hyal1/Ctsb/H2-T23/H2-D1/Src/Ada/Dpp7/Cxcr4/Fth1/H2-Q10/Cd68/Gba/Cst3/H2-K1/Tcirg1/Gla/Ggh/Bri3/Ctsz/Glmp/Plbd2/Tecpr1/Mfsd12/Ctss/Anxa1/Trim29/Atp6v0c/H2-Q2/Hyal2/Slc48a1/H2-Q6/H2-Q4/Napsa	MAF family	42/370	481/18551	8.01876e-16	1.68795e-13	TRUE	0.0101481	1.99362	2.77177	TRUE
lysosome	0.399057	1.15291	0.221538	9	67	578	4961	42	Ctsk/H2-M2/Ctsl/Ftl1/Mmp13/Ctsd/Pld3/Mt1/Gpr137b/Hyal1/Ctsb/H2-T23/H2-D1/Src/Ada/Dpp7/Cxcr4/Fth1/H2-Q10/Cd68/Gba/Cst3/H2-K1/Tcirg1/Gla/Ggh/Bri3/Ctsz/Glmp/Plbd2/Tecpr1/Mfsd12/Ctss/Anxa1/Trim29/Atp6v0c/H2-Q2/Hyal2/Slc48a1/H2-Q6/H2-Q4/Napsa	ELK family	42/370	481/18551	8.01876e-16	1.68795e-13	FALSE	2.39434	-0.379186	0.398966	FALSE
lysosome	0.583927	0.998311	0.0367144	3	73	219	5320	42	Ctsk/H2-M2/Ctsl/Ftl1/Mmp13/Ctsd/Pld3/Mt1/Gpr137b/Hyal1/Ctsb/H2-T23/H2-D1/Src/Ada/Dpp7/Cxcr4/Fth1/H2-Q10/Cd68/Gba/Cst3/H2-K1/Tcirg1/Gla/Ggh/Bri3/Ctsz/Glmp/Plbd2/Tecpr1/Mfsd12/Ctss/Anxa1/Trim29/Atp6v0c/H2-Q2/Hyal2/Slc48a1/H2-Q6/H2-Q4/Napsa	CEBP family	42/370	481/18551	8.01876e-16	1.68795e-13	FALSE	3.50356	-0.54451	0.233642	FALSE
lysosome	0.951695	0.570762	-0.673465	7	69	836	4703	42	Ctsk/H2-M2/Ctsl/Ftl1/Mmp13/Ctsd/Pld3/Mt1/Gpr137b/Hyal1/Ctsb/H2-T23/H2-D1/Src/Ada/Dpp7/Cxcr4/Fth1/H2-Q10/Cd68/Gba/Cst3/H2-K1/Tcirg1/Gla/Ggh/Bri3/Ctsz/Glmp/Plbd2/Tecpr1/Mfsd12/Ctss/Anxa1/Trim29/Atp6v0c/H2-Q2/Hyal2/Slc48a1/H2-Q6/H2-Q4/Napsa	SPI1	42/370	481/18551	8.01876e-16	1.68795e-13	FALSE	5.71017	-0.756649	0.0215023	FALSE
negative regulation of immune system process	0.00339256	2.11596	0.71465	29	31	903	2043	27	Serpinb9b/Gpnmb/Arg1/Mmp12/Lgals3/Fcrlb/Hmox1/Cd59a/Nr1d1/Gpr137b/Ccr1/Tnf/Cd84/Ada/Ccl2/Il7r/Cd300lf/Bst2/Cd68/Cd274/Trem2/Socs1/Cd55/Gpx1/Anxa1/Igf1/Tnfrsf21	JUN/FOS family	27/365	423/18412	1.04471e-07	1.91307e-05	TRUE	0.0203554	1.69132	2.46947	TRUE
negative regulation of immune system process	0.0838216	1.8873	0.880836	8	52	222	2724	27	Serpinb9b/Gpnmb/Arg1/Mmp12/Lgals3/Fcrlb/Hmox1/Cd59a/Nr1d1/Gpr137b/Ccr1/Tnf/Cd84/Ada/Ccl2/Il7r/Cd300lf/Bst2/Cd68/Cd274/Trem2/Socs1/Cd55/Gpx1/Anxa1/Igf1/Tnfrsf21	TFEB family	27/365	423/18412	1.04471e-07	1.91307e-05	FALSE	0.50293	0.298493	1.07664	FALSE
negative regulation of immune system process	0.0143598	1.9282	0.738894	21	39	643	2303	27	Serpinb9b/Gpnmb/Arg1/Mmp12/Lgals3/Fcrlb/Hmox1/Cd59a/Nr1d1/Gpr137b/Ccr1/Tnf/Cd84/Ada/Ccl2/Il7r/Cd300lf/Bst2/Cd68/Cd274/Trem2/Socs1/Cd55/Gpx1/Anxa1/Igf1/Tnfrsf21	NFE2 family	27/365	423/18412	1.04471e-07	1.91307e-05	TRUE	0.0861588	1.0647	1.84285	FALSE
negative regulation of immune system process	0.0155179	2.33787	1.12346	11	49	258	2688	27	Serpinb9b/Gpnmb/Arg1/Mmp12/Lgals3/Fcrlb/Hmox1/Cd59a/Nr1d1/Gpr137b/Ccr1/Tnf/Cd84/Ada/Ccl2/Il7r/Cd300lf/Bst2/Cd68/Cd274/Trem2/Socs1/Cd55/Gpx1/Anxa1/Igf1/Tnfrsf21	MAF family	27/365	423/18412	1.04471e-07	1.91307e-05	TRUE	0.0931077	1.03101	1.80917	FALSE
negative regulation of immune system process	0.998296	0.150095	-2.54875	1	59	299	2647	27	Serpinb9b/Gpnmb/Arg1/Mmp12/Lgals3/Fcrlb/Hmox1/Cd59a/Nr1d1/Gpr137b/Ccr1/Tnf/Cd84/Ada/Ccl2/Il7r/Cd300lf/Bst2/Cd68/Cd274/Trem2/Socs1/Cd55/Gpx1/Anxa1/Igf1/Tnfrsf21	ELK family	27/365	423/18412	1.04471e-07	1.91307e-05	FALSE	5.98977	-0.77741	0.000740853	FALSE
negative regulation of immune system process	0.377467	1.26846	0.375128	5	55	197	2749	27	Serpinb9b/Gpnmb/Arg1/Mmp12/Lgals3/Fcrlb/Hmox1/Cd59a/Nr1d1/Gpr137b/Ccr1/Tnf/Cd84/Ada/Ccl2/Il7r/Cd300lf/Bst2/Cd68/Cd274/Trem2/Socs1/Cd55/Gpx1/Anxa1/Igf1/Tnfrsf21	CEBP family	27/365	423/18412	1.04471e-07	1.91307e-05	FALSE	2.2648	-0.35503	0.423122	FALSE
negative regulation of immune system process	0.713616	0.863579	-0.116563	10	50	554	2392	27	Serpinb9b/Gpnmb/Arg1/Mmp12/Lgals3/Fcrlb/Hmox1/Cd59a/Nr1d1/Gpr137b/Ccr1/Tnf/Cd84/Ada/Ccl2/Il7r/Cd300lf/Bst2/Cd68/Cd274/Trem2/Socs1/Cd55/Gpx1/Anxa1/Igf1/Tnfrsf21	SPI1	27/365	423/18412	1.04471e-07	1.91307e-05	FALSE	4.28169	-0.631616	0.146536	FALSE
wound healing	0.866502	0.562969	-0.71127	2	34	169	1617	17	Mmp12/Gas6/Hmox1/Treml1/Tafa5/Hbegf/Pdgfa/Tnf/Cxcr4/Pf4/Plau/Ccl2/Serpinb2/Gpx1/Anxa1/Igf1/Tnfrsf12a	ELK family	17/365	330/18412	0.00033829	0.0109836	FALSE	5.19901	-0.715921	0.0622305	FALSE
wound healing	0.00467954	2.54535	0.811866	20	16	588	1198	17	Mmp12/Gas6/Hmox1/Treml1/Tafa5/Hbegf/Pdgfa/Tnf/Cxcr4/Pf4/Plau/Ccl2/Serpinb2/Gpx1/Anxa1/Igf1/Tnfrsf12a	JUN/FOS family	17/365	330/18412	0.00033829	0.0109836	TRUE	0.0280772	1.55165	2.3298	TRUE
wound healing	0.316004	1.46927	0.560327	4	32	140	1646	17	Mmp12/Gas6/Hmox1/Treml1/Tafa5/Hbegf/Pdgfa/Tnf/Cxcr4/Pf4/Plau/Ccl2/Serpinb2/Gpx1/Anxa1/Igf1/Tnfrsf12a	TFEB family	17/365	330/18412	0.00033829	0.0109836	FALSE	1.89603	-0.277844	0.500307	FALSE
wound healing	0.0040502	2.67464	1.00662	16	20	411	1375	17	Mmp12/Gas6/Hmox1/Treml1/Tafa5/Hbegf/Pdgfa/Tnf/Cxcr4/Pf4/Plau/Ccl2/Serpinb2/Gpx1/Anxa1/Igf1/Tnfrsf12a	NFE2 family	17/365	330/18412	0.00033829	0.0109836	TRUE	0.0243012	1.61437	2.39252	TRUE
wound healing	0.912376	0.40771	-1.18075	1	35	117	1669	17	Mmp12/Gas6/Hmox1/Treml1/Tafa5/Hbegf/Pdgfa/Tnf/Cxcr4/Pf4/Plau/Ccl2/Serpinb2/Gpx1/Anxa1/Igf1/Tnfrsf12a	CEBP family	17/365	330/18412	0.00033829	0.0109836	FALSE	5.47426	-0.738325	0.0398261	FALSE
wound healing	0.376563	1.33391	0.432222	4	32	153	1633	17	Mmp12/Gas6/Hmox1/Treml1/Tafa5/Hbegf/Pdgfa/Tnf/Cxcr4/Pf4/Plau/Ccl2/Serpinb2/Gpx1/Anxa1/Igf1/Tnfrsf12a	MAF family	17/365	330/18412	0.00033829	0.0109836	FALSE	2.25938	-0.353989	0.424162	FALSE
wound healing	0.890187	0.597639	-0.581853	4	32	309	1477	17	Mmp12/Gas6/Hmox1/Treml1/Tafa5/Hbegf/Pdgfa/Tnf/Cxcr4/Pf4/Plau/Ccl2/Serpinb2/Gpx1/Anxa1/Igf1/Tnfrsf12a	SPI1	17/365	330/18412	0.00033829	0.0109836	FALSE	5.34112	-0.727632	0.0505188	FALSE
