## Supplementary Table 5 for "Cancer cell phagocytosis induces an anti-inflammatory gene regulatory program in macrophages"

### Sheet: Supplementary_Table_3
	motif	pearson_correlation	12h_noAb2	24h_Non1	LPS3	24h_Non2	12h_Non3	6h_ADCP2	24h_ADCP3	6h_ADCP1	12h_noAb3	12h_noAb1	6h_Non3	6h_ADCP3	LPS1	24h_noAb2	12h_ADCP2	6h_Non1	24h_ADCP2	6h_noAb3	6h_noAb2	24h_noAb3	12h_Non1	24h_ADCP1	12h_Non2	6h_noAb1	6h_Non2	LPS2	12h_ADCP1	24h_noAb1	12h_ADCP3	24h_Non3
1	BACH1#chr6:49011344-49011366	0.586229	0.0335693	0.0269012	0.0344238	0.0353699	0.0375366	0.0692749	0.0452881	0.0413513	0.0393066	0.0311737	0.0317078	0.0643311	0.0239563	0.0241699	0.0401001	0.0254211	0.0290985	0.0368652	0.0376587	0.0215149	0.028595	0.0416565	0.0282288	0.0333862	0.0290833	0.0245819	0.0270691	0.0281677	0.0533752	0.0288086
2	BACH1#chr6:49130600-49130614	0.553882	0.0771484	0.0994263	0.119324	0.125244	0.113953	0.161865	0.136475	0.15271	0.0745239	0.0754395	0.115356	0.139282	0.0926514	0.0690918	0.115723	0.115234	0.137573	0.0806885	0.0921631	0.0521545	0.118347	0.134033	0.118469	0.09729	0.1427	0.0859375	0.105591	0.0473633	0.120728	0.0968628
3	CEBPA#chr6:49011287-49011297	0.474778	0.00524902	0.0057373	0.00902557	0.00868225	0.0111237	0.0273438	0.0117111	0.0218964	0.00728607	0.00428391	0.0108871	0.0212708	0.0146942	0.00330162	0.0121307	0.0113144	0.00734329	0.00934601	0.00536728	0.00342178	0.00713348	0.00906372	0.00534058	0.010788	0.0118561	0.0079422	0.00739288	0.00455475	0.0155258	0.00875092
4	CEBPA#chr6:49057120-49057132	0.275333	0.00782013	0.00302696	0.00547028	0.00240898	0.00301743	0.00965881	0.0037632	0.00728607	0.00513077	0.00431824	0.00349045	0.0059967	0.0044632	0.00198555	0.00342369	0.00601959	0.00265884	0.00448608	0.0038147	0.0018034	0.00358963	0.00331116	0.00348473	0.00263977	0.0042038	0.00274277	0.00452042	0.00512695	0.00442886	0.001688
5	CEBPA#chr6:49096681-49096696	0.46201	0.023468	0.019165	0.0383301	0.0188141	0.03302	0.046936	0.0324707	0.053894	0.0177612	0.00914001	0.0393677	0.04776	0.035553	0.0132828	0.030365	0.0242462	0.0310974	0.0299377	0.0226135	0.0153198	0.0304718	0.0253906	0.026123	0.0244446	0.0290222	0.0288544	0.0270081	0.00684738	0.0357361	0.0151825
6	CEBPB#chr6:49012403-49012412	0.309063	0.0039444	0.00311279	0.0112076	0.00476837	0.00673294	0.0169067	0.00448608	0.0153046	0.00452423	0.0039978	0.0108185	0.0135269	0.0105667	0.00407028	0.0088501	0.0107346	0.00374413	0.00630951	0.00386047	0.00191307	0.00623703	0.004982	0.00697708	0.00834656	0.0134125	0.00854492	0.0102539	0.00224495	0.00932312	0.00508118
7	CEBPB#chr6:49013205-49013226	0.445565	0.100464	0.078125	0.151611	0.108765	0.133301	0.1604	0.123657	0.174438	0.0984497	0.0767212	0.128296	0.158813	0.111511	0.0772705	0.144287	0.118835	0.12561	0.122864	0.0806885	0.0708618	0.0996704	0.117004	0.125488	0.151123	0.13208	0.123413	0.0821533	0.0669556	0.168945	0.0794678
8	CEBPB#chr6:49028121-49028142	0.349447	0.0108566	0.0137939	0.0209808	0.0126114	0.0168152	0.0394592	0.0117035	0.0220642	0.0151978	0.00758743	0.018631	0.0296936	0.0283508	0.00786591	0.0201111	0.02771	0.0258484	0.0267639	0.013382	0.00733566	0.0127106	0.0166016	0.0157166	0.0166321	0.0145645	0.0244904	0.0187073	0.00778198	0.026123	0.00984192
9	CEBPB#chr6:49057192-49057202	0.227575	0.0094223	0.00748825	0.0296326	0.0150375	0.0174866	0.0742798	0.0226288	0.0355835	0.0143433	0.0157776	0.0275421	0.0488892	0.042511	0.0125504	0.0167847	0.0464783	0.0172729	0.0323486	0.0210419	0.0148773	0.0175934	0.0142059	0.024704	0.0187988	0.0360718	0.0254669	0.0195007	0.00673675	0.0306854	0.0175171
10	CEBPB#chr6:49096497-49096506	0.564611	0.0062561	0.0151596	0.0139999	0.00898743	0.0158386	0.0269012	0.0146866	0.0242615	0.0113754	0.0117722	0.0191956	0.0177765	0.0169983	0.00944519	0.0151138	0.0193024	0.0201111	0.0137482	0.0119095	0.0098114	0.0124359	0.0137711	0.015358	0.0155792	0.0185547	0.012619	0.0233765	0.00856018	0.0189667	0.0107269
11	CEBPG#chr6:49011333-49011341	0.39925	0.0272217	0.0218811	0.0221863	0.0227356	0.0198669	0.0396423	0.0259552	0.0258026	0.022522	0.026123	0.0266418	0.0315857	0.0279083	0.0195618	0.0199127	0.0293274	0.0163269	0.0229797	0.0197449	0.0260925	0.0135956	0.0374451	0.0267334	0.0271454	0.014267	0.0187225	0.0279846	0.0158997	0.0388184	0.0272217
12	CTCF#chr6:49057076-49057102	0.0887547	0.0216675	0.0200653	0.0290222	0.0180664	0.0310364	0.0296326	0.0277863	0.023819	0.0188293	0.0290985	0.0119781	0.0285645	0.0146484	0.0214844	0.033783	0.019928	0.0163116	0.0273132	0.0175323	0.0342102	0.0301056	0.0186768	0.0191345	0.0276337	0.0322876	0.0196533	0.0145721	0.0162201	0.0194397	0.0222931
13	ELF1#chr6:49013652-49013662	0.291334	0.0159607	0.0125885	0.00884247	0.0087738	0.0151367	0.0180664	0.0162048	0.0104065	0.0189514	0.0187378	0.00843811	0.015625	0.00876617	0.0199585	0.014267	0.00915527	0.00878906	0.010788	0.0140991	0.00970459	0.0101471	0.0132294	0.00972748	0.0138168	0.0134125	0.00576019	0.0127106	0.011467	0.0162964	0.0151825
14	ELK3#chr6:49028050-49028056	0.190093	0.00632477	0.00268173	0.00576401	0.00150108	0.00290298	0.0113449	0.00235367	0.00628662	0.00130463	0.00224686	0.00621796	0.00336266	0.0104141	0.00142956	0.00365066	0.0156403	0.00743866	0.00463486	0.00406647	0.00339889	0.00152874	0.00725555	0.00370789	0.00703049	0.00497436	0.00775909	0.0118256	0.00302696	0.00767899	0.00597382
15	FOS::JUN#chr6:49013045-49013054	0.523868	0.00420761	0.0196686	0.0135345	0.012619	0.0176697	0.0214691	0.0204468	0.0262146	0.00714111	0.00849915	0.0253601	0.0293427	0.013443	0.00608444	0.013649	0.0210266	0.020752	0.0113678	0.00669098	0.00382042	0.0139313	0.0159607	0.0129852	0.00849152	0.0205078	0.0124741	0.0273743	0.00465012	0.0124664	0.0118561
16	FOS::JUN#chr6:49057476-49057483	0.462449	0.00695038	0.00605392	0.00688553	0.00320435	0.0119553	0.0175323	0.0110931	0.0109711	0.00302506	0.00257873	0.010498	0.01371	0.00730514	0.00218391	0.0100632	0.0232391	0.0220032	0.00338745	0.00263405	0.00232315	0.0103149	0.0120316	0.0108948	0.00423431	0.0133667	0.00313377	0.00467682	0.00310135	0.00862122	0.00965118
17	FOS::JUND#chr6:49130489-49130496	0.60888	0.00504684	0.0106049	0.00978088	0.00521851	0.0102615	0.0147552	0.01371	0.0150375	0.008461	0.00666428	0.00997925	0.0138168	0.00787353	0.00836945	0.011734	0.0123749	0.00804138	0.00904846	0.00896454	0.00414276	0.0113602	0.014183	0.00913238	0.0100479	0.017868	0.00788879	0.0163879	0.00650787	0.0132217	0.00967407
18	FOS#chr6:49012343-49012359	0.459509	0.00377274	0.00428009	0.00431442	0.00782013	0.00501251	0.0218506	0.00679398	0.0216827	0.00735474	0.00676727	0.00664139	0.0104828	0.00405884	0.00620651	0.0045166	0.00819397	0.00753784	0.00463867	0.00469208	0.00754547	0.00411224	0.00489807	0.0036869	0.00428009	0.0130997	0.00370789	0.0119629	0.00641632	0.00661469	0.00268936
19	FOSB#chr6:49130693-49130700	0.604909	0.0130844	0.021637	0.0187531	0.0176849	0.0195007	0.0339966	0.0170135	0.0313416	0.00882721	0.00985718	0.0159912	0.0222473	0.0162048	0.00920868	0.0247498	0.0150146	0.0266876	0.0134659	0.0120316	0.0068779	0.0188293	0.0196075	0.0189667	0.0165558	0.0198975	0.00992584	0.0219116	0.00693512	0.0198059	0.0114288
20	FOSL2#chr6:49013293-49013316	0.598026	0.0138168	0.0222626	0.032135	0.0266876	0.0292511	0.0462036	0.0285339	0.0415344	0.0151367	0.0108109	0.0343018	0.0343628	0.0216217	0.0161896	0.0344543	0.0300293	0.0351257	0.0183258	0.014267	0.0184631	0.0259552	0.0284729	0.0271912	0.0236511	0.0376282	0.02005	0.0333862	0.0162659	0.0428772	0.0310364
21	IRF1#chr6:49013740-49013783	0.351704	0.00724029	0.0133514	0.00855255	0.00685883	0.00852966	0.0112686	0.0186462	0.009758	0.0158844	0.0164185	0.00991821	0.013649	0.00932312	0.013649	0.0103149	0.0103912	0.0112	0.0102844	0.0062561	0.0114365	0.0106964	0.00936127	0.00591278	0.0120773	0.0107269	0.00833893	0.00839233	0.009552	0.0205841	0.0105438
22	JUN#chr6:49011402-49011414	0.635889	0.00738525	0.00826263	0.0111847	0.0102615	0.0149384	0.0273895	0.0124359	0.0162048	0.00756073	0.00943756	0.00847626	0.0150146	0.0101776	0.00756073	0.0150375	0.0085907	0.0152588	0.00777435	0.00650787	0.00882721	0.00856018	0.016449	0.0109634	0.00866699	0.0139618	0.0087738	0.00822449	0.00562286	0.0212555	0.0103683
23	JUN#chr6:49013829-49013839	0.563012	0.00422287	0.0058403	0.00466919	0.00656891	0.00921631	0.0185089	0.0102158	0.00926208	0.00556183	0.00466156	0.0107422	0.00963593	0.00637054	0.00490951	0.0053978	0.00474167	0.00804138	0.00423813	0.00481033	0.00462723	0.0055275	0.00645828	0.00289154	0.00923157	0.0076828	0.00574493	0.0114899	0.00443268	0.0101471	0.00461578
24	KLF12#chr6:49013623-49013634	0.48454	0.0045166	0.00441361	0.00600433	0.00294876	0.00692749	0.0064621	0.00760651	0.00305176	0.00502014	0.0100861	0.00534058	0.0105743	0.0029335	0.00597382	0.0107269	0.00444031	0.00661087	0.00530243	0.0063858	0.00737381	0.00457764	0.00382423	0.00321579	0.00637817	0.0063057	0.00426483	0.00571442	0.00458908	0.00939178	0.00242233
25	KLF12#chr6:49096608-49096617	0.143712	0.04599	0.0419006	0.0322571	0.0415649	0.038269	0.0376587	0.0362854	0.0333862	0.0431824	0.0366821	0.0358582	0.0360413	0.039032	0.0335999	0.0402222	0.039856	0.0393982	0.0379333	0.0285645	0.0426941	0.0331421	0.0448608	0.0464478	0.0396118	0.0415039	0.0393982	0.050354	0.0374146	0.0431824	0.0446167
26	MAF#chr6:49012435-49012447	0.557698	0.00537872	0.00670242	0.00617218	0.00697708	0.00955963	0.0142441	0.00643158	0.00862122	0.00891113	0.004879	0.00667191	0.0158386	0.00679779	0.00572968	0.00878906	0.0121002	0.0109634	0.00894928	0.00534439	0.00521088	0.00852966	0.0071907	0.00820923	0.00907898	0.00843811	0.0087738	0.0105133	0.00525665	0.0132446	0.00688934
27	MAFB#chr6:49057155-49057167	0.525419	0.012291	0.00529861	0.018219	0.0092392	0.0110016	0.0361328	0.0186005	0.0233154	0.00876617	0.00843811	0.00872803	0.0350952	0.0111542	0.00915527	0.0158691	0.00834656	0.0131989	0.0165253	0.0129623	0.00833893	0.01194	0.014267	0.0162659	0.0193176	0.0119858	0.0129547	0.011673	0.0054245	0.0188293	0.00510025
28	MAFF#chr6:49011311-49011331	0.741511	0.0195618	0.0131989	0.0184479	0.0162506	0.0223541	0.0475159	0.0289764	0.0400391	0.017868	0.0140762	0.0213318	0.0423889	0.0171356	0.0131226	0.0266571	0.0187836	0.0228271	0.0210876	0.0163116	0.00785828	0.0184784	0.0322266	0.0176086	0.0301209	0.0222626	0.0126724	0.025238	0.0129242	0.0497131	0.0167389
29	NFE2#chr6:49028266-49028290	0.789238	0.0863647	0.0787964	0.129517	0.108582	0.130981	0.179932	0.212891	0.15918	0.0778198	0.0823975	0.131592	0.186646	0.0894775	0.0684814	0.162842	0.122925	0.127686	0.0953369	0.0709229	0.0762939	0.129639	0.132202	0.125244	0.0914307	0.137939	0.0960693	0.158081	0.0632935	0.197876	0.0960693
30	NFE2#chr6:49096569-49096598	0.555966	0.15686	0.191284	0.216797	0.184814	0.198242	0.242188	0.226562	0.210327	0.164551	0.142822	0.195312	0.24646	0.181274	0.146851	0.215454	0.17688	0.196655	0.143555	0.147095	0.159668	0.208618	0.249268	0.206665	0.185913	0.225342	0.163818	0.194458	0.106079	0.197998	0.177002
31	NFE2#chr6:49130559-49130580	0.47187	0.0718994	0.072937	0.0890503	0.0918579	0.0836792	0.108032	0.0953369	0.112671	0.0521545	0.0524902	0.103882	0.10437	0.0686035	0.0512695	0.0853271	0.092041	0.10614	0.0592346	0.0731201	0.0293427	0.0948486	0.0814209	0.0837402	0.0726929	0.119995	0.0593872	0.0856934	0.0403442	0.0963135	0.0809326
32	NFKB1#chr6:49011518-49011529	0.270144	0.00548172	0.00499725	0.00173759	0.00635529	0.00556564	0.011528	0.00442505	0.0106659	0.00211144	0.0034523	0.00312424	0.0124664	0.00289917	0.00314713	0.00431061	0.0144196	0.006176	0.00461578	0.00400543	0.00242042	0.00798035	0.00254822	0.00520706	0.00173187	0.00870514	0.00406647	0.00807953	0.00350571	0.00754547	0.0142364
33	NFKB1#chr6:49130526-49130542	0.356415	0.0205078	0.020401	0.0266571	0.0274353	0.0221863	0.0339355	0.0368347	0.0308533	0.0223846	0.0228119	0.0182495	0.0530396	0.0333862	0.0207977	0.0366821	0.0315857	0.0309753	0.0231171	0.0248108	0.00959778	0.0234528	0.0231934	0.0265198	0.0327759	0.0503845	0.0263977	0.0253143	0.0147247	0.0295715	0.0285339
34	NFKB2#chr6:49057285-49057314	0.18654	0.00774384	0.00847626	0.0106125	0.00440216	0.00722504	0.0166931	0.00709915	0.0146484	0.00962067	0.0103531	0.00659943	0.0146103	0.0114746	0.00954437	0.00767899	0.0162048	0.00531387	0.0158081	0.00756836	0.00952911	0.009552	0.0063858	0.00756836	0.00709915	0.0151978	0.00860596	0.0126343	0.00684738	0.014061	0.0091095
35	POU2F2#chr6:49028372-49028381	0.502934	0.0127563	0.00600052	0.0164185	0.00402832	0.0109711	0.0204773	0.00615692	0.0158997	0.00904846	0.0172424	0.0107651	0.0222931	0.0149155	0.00321007	0.0205383	0.0102081	0.0167694	0.0204163	0.00891113	0.00822449	0.0171814	0.0122223	0.0130386	0.0195007	0.0135498	0.014122	0.0215759	0.0115814	0.0262909	0.00471497
36	RUNX1#chr6:49057215-49057223	0.304038	0.00699997	0.00801849	0.0178986	0.0145416	0.00852966	0.0324097	0.0147858	0.016571	0.010582	0.0130386	0.00943756	0.0195007	0.0201111	0.00850677	0.0120392	0.0187988	0.0142212	0.0191956	0.00965881	0.0108795	0.0133057	0.0116653	0.0186005	0.0139618	0.0170441	0.00885773	0.0142212	0.00761032	0.0205994	0.0129852
37	RUNX1#chr6:49130455-49130471	0.682755	0.0174103	0.013855	0.014183	0.0116425	0.0141602	0.0298767	0.021759	0.0201111	0.0162659	0.0158386	0.0161133	0.0267792	0.01548	0.0139389	0.0240784	0.0222778	0.0245056	0.0142593	0.0135727	0.00595856	0.0127335	0.0219727	0.0133286	0.0235138	0.0248718	0.0147705	0.0238037	0.00871277	0.024826	0.0197754
38	SPI1#chr6:49013132-49013165	0.402821	0.0436401	0.0462036	0.0542908	0.0439453	0.0509644	0.062439	0.0522461	0.0489197	0.0581665	0.0389404	0.0446777	0.0608826	0.0424194	0.0409241	0.0589905	0.0319214	0.0415649	0.0520935	0.0447388	0.04422	0.034729	0.047821	0.0480652	0.0572815	0.0467834	0.0365295	0.0512695	0.0352478	0.0572815	0.0553589
39	SPI1#chr6:49013322-49013332	0.293786	0.0265656	0.0233154	0.0324707	0.0213623	0.0310364	0.0397034	0.0293427	0.0295868	0.0239716	0.0200043	0.0223389	0.0353394	0.0181122	0.0258789	0.0263214	0.0236816	0.0224304	0.0286102	0.0244598	0.01828	0.0260925	0.0227356	0.0350037	0.0357056	0.0192108	0.0256348	0.0317078	0.0298767	0.0292969	0.030838
40	SPI1#chr6:49028147-49028164	0.305919	0.0175629	0.0171204	0.0279846	0.0134048	0.0179138	0.0238953	0.0245361	0.0220947	0.0258331	0.0178375	0.016098	0.0236206	0.0256042	0.0158081	0.0233154	0.0231018	0.0247803	0.0259705	0.0235596	0.0110321	0.0171814	0.016037	0.0150146	0.0211639	0.0237274	0.0292664	0.0264587	0.0102921	0.0349731	0.018631
41	SPI1#chr6:49130392-49130402	0.0796851	0.0121384	0.0055542	0.00754929	0.00590897	0.00642014	0.0183105	0.0140991	0.0104904	0.00844574	0.0183105	0.0102081	0.0161591	0.0120926	0.00703812	0.00629807	0.01828	0.00932312	0.010788	0.0200806	0.0092392	0.00869751	0.008461	0.0104904	0.0191345	0.0152359	0.0159454	0.00759125	0.00956726	0.0229187	0.0145035
42	SPIB#chr6:49011374-49011394	0.45547	0.028656	0.0194855	0.02211	0.0238495	0.0220032	0.0402832	0.0382385	0.0301209	0.0327759	0.0179138	0.0232086	0.0302734	0.0198059	0.0239563	0.0279846	0.0181427	0.02388	0.0220947	0.0259094	0.0228729	0.0233917	0.0213928	0.0277863	0.0378113	0.0191956	0.0201111	0.0244293	0.0216827	0.0305939	0.0247803
43	SPIB#chr6:49012509-49012550	-0.237542	0.0204315	0.00508499	0.0211029	0.0126343	0.00878906	0.0209808	0.00806427	0.0147095	0.0136337	0.0203552	0.0150757	0.0269775	0.0204773	0.0180511	0.0113907	0.0129242	0.0106506	0.0236359	0.0317383	0.0126114	0.0187073	0.00548553	0.0159149	0.0171204	0.0137787	0.0119095	0.00602341	0.011673	0.0156403	0.0131454
44	SPIB#chr6:49012581-49012591	-0.303264	0.0110168	0.00174999	0.0101318	0.00595093	0.00378036	0.00806427	0.00252533	0.00428009	0.0038147	0.00861359	0.00597382	0.0107498	0.00636673	0.00801849	0.00742722	0.0043869	0.00418854	0.0144806	0.0156021	0.00910187	0.00875854	0.00286293	0.00794983	0.0101776	0.00740814	0.00489426	0.00358009	0.00758743	0.00685501	0.00767136
45	SPIB#chr6:49013004-49013023	0.570373	0.00452423	0.00932312	0.00701904	0.00783539	0.00663376	0.0115509	0.00948334	0.0103378	0.00969696	0.00585175	0.00941467	0.0135117	0.00804901	0.00844574	0.00856018	0.0108414	0.00835419	0.00809479	0.00740814	0.00563812	0.00670624	0.00745392	0.00823212	0.00793457	0.00656128	0.00845337	0.0115738	0.00539017	0.0113983	0.00478363
46	SPIB#chr6:49013266-49013276	0.374055	0.0264435	0.0209961	0.0372314	0.0290527	0.0413208	0.0449829	0.0335999	0.0543823	0.0248413	0.0261688	0.0294647	0.06427	0.0237122	0.0244446	0.0413513	0.0388489	0.0379028	0.0306702	0.0290833	0.0330811	0.0288544	0.018158	0.0352478	0.0357666	0.0529785	0.039978	0.0248108	0.0271301	0.0473022	0.0313416
47	SPIB#chr6:49013701-49013711	0.038654	0.0270081	0.0288544	0.0218811	0.0172119	0.0290833	0.0287781	0.0324707	0.0207672	0.047699	0.0387573	0.0231171	0.0266418	0.0191803	0.0279236	0.0304718	0.0210266	0.0227356	0.0254364	0.0200806	0.0274963	0.0248108	0.0226746	0.0187073	0.0376587	0.0222778	0.0155487	0.0149689	0.0294952	0.0264587	0.026535
48	SPIB#chr6:49013881-49013892	0.0803633	0.0132294	0.0078125	0.00766754	0.00771332	0.0115738	0.0187988	0.0121002	0.0174255	0.0112228	0.00944519	0.0123978	0.0116119	0.0140839	0.0112534	0.00668335	0.0144653	0.0108719	0.0096817	0.0103073	0.012085	0.0101089	0.00740814	0.00927734	0.0144272	0.0108871	0.0106049	0.00740814	0.0151215	0.0143433	0.0125122
49	TCF4#chr6:49011252-49011258	0.575799	0.00898743	0.00463867	0.0143204	0.00923157	0.0109406	0.0289764	0.0131683	0.0232849	0.00952911	0.00746918	0.0135727	0.0212555	0.0141373	0.00758743	0.0157928	0.0106354	0.0101471	0.0112534	0.012085	0.00328445	0.0132294	0.0143661	0.0131226	0.0138779	0.0186768	0.010643	0.012413	0.00633621	0.0266113	0.00762939
50	TCF4#chr6:49011553-49011559	0.44053	0.00421524	0.00531006	0.00796509	0.00852966	0.00791168	0.0147934	0.00808716	0.0125504	0.00681305	0.00595093	0.0099411	0.0136948	0.00891113	0.00382996	0.00912476	0.012558	0.0113525	0.00728226	0.00734329	0.00505829	0.00902557	0.00701904	0.00655365	0.00728226	0.0118637	0.00576782	0.00651932	0.0041008	0.00948334	0.00786591
51	TCF4#chr6:49028350-49028356	0.732909	0.0103531	0.0043869	0.0127563	0.0077095	0.0112915	0.0261688	0.0181274	0.0200958	0.013382	0.0123444	0.0145645	0.0220337	0.0134125	0.00559616	0.0198822	0.015358	0.012619	0.0114136	0.0124435	0.00725555	0.0137177	0.018631	0.0171356	0.0160828	0.0156555	0.0125275	0.0162659	0.00684738	0.0292206	0.00892639
52	THRA#chr6:49013248-49013263	0.682367	0.0450745	0.0382996	0.071167	0.0457458	0.0784302	0.106445	0.0722046	0.101257	0.0324097	0.0438843	0.0598755	0.110229	0.0503845	0.0497131	0.0814819	0.0535278	0.0731201	0.0585022	0.0415039	0.0496521	0.0457764	0.0604858	0.0614319	0.0595703	0.0662842	0.0492859	0.0557556	0.0298767	0.111938	0.0428467
53	TLX3#chr6:49013591-49013616	0.061295	0.00852966	0.00935364	0.00883484	0.00843811	0.0101089	0.00979614	0.00961304	0.00965118	0.00871277	0.00954437	0.00731277	0.00800323	0.00811768	0.00765228	0.00996399	0.0056839	0.00863647	0.01091	0.00831604	0.00727463	0.00984192	0.0079422	0.00748444	0.0111694	0.0101471	0.00617218	0.00592804	0.00933838	0.008461	0.00644684
54	USF1#chr6:49012462-49012476	0.371637	0.0161743	0.0136948	0.0219727	0.0200043	0.026535	0.0428772	0.0159302	0.0269012	0.0166931	0.0101776	0.0229187	0.0410156	0.0232239	0.0132065	0.0237732	0.021698	0.0218048	0.0149765	0.021286	0.0125961	0.0222473	0.0139542	0.0262451	0.0243225	0.026535	0.0195618	0.0187073	0.0113754	0.0274353	0.0172424
55	USF1#chr6:49130651-49130666	0.735456	0.0308838	0.0379944	0.0396423	0.0358276	0.0328674	0.0668945	0.0463257	0.0465698	0.0257263	0.0362549	0.0362244	0.0578613	0.030365	0.0352173	0.0531616	0.0344849	0.0492554	0.0316162	0.0278015	0.0288544	0.0370483	0.0529785	0.0320435	0.0330505	0.0305634	0.0198669	0.0310364	0.0180359	0.0551758	0.0262909
56	USF2#chr6:49013181-49013197	0.790179	0.0223846	0.0200653	0.0233612	0.0260925	0.0299377	0.0432129	0.0290527	0.0409546	0.0214386	0.0181274	0.0231476	0.0378418	0.026535	0.0254669	0.0370483	0.0204163	0.0358276	0.0231171	0.0193024	0.0194397	0.0239563	0.0305481	0.0252228	0.0273438	0.0246124	0.0223694	0.032074	0.0139771	0.0454102	0.0197296
57	USF2#chr6:49028251-49028261	0.895879	0.031311	0.0240784	0.0263214	0.0316772	0.0385742	0.06604	0.0650635	0.059967	0.0348511	0.0355835	0.0407715	0.0577087	0.0255585	0.0257263	0.0680542	0.0284119	0.0515747	0.0428162	0.030304	0.0327454	0.0390625	0.046814	0.033905	0.0302277	0.0368042	0.0274963	0.0447998	0.0211334	0.0690918	0.026001
58	USF2#chr6:49096543-49096557	0.623434	0.0402527	0.0426636	0.0520935	0.039032	0.0523376	0.0692749	0.0479126	0.0542908	0.0404663	0.0413818	0.0577087	0.0775757	0.0408325	0.0349426	0.0618591	0.0479126	0.0507812	0.0386353	0.0488586	0.035553	0.0516052	0.0455017	0.0536194	0.0403748	0.0441589	0.0412598	0.0474243	0.021286	0.0670776	0.0325317
59	VEZF1#chr6:49130771-49130834	-0.0985226	0.00257873	0.00453949	0.0031395	0.0037384	0.0037117	0.00327492	0.00503159	0.00242996	0.00299454	0.00554657	0.00346756	0.00463104	0.00243568	0.00396729	0.00266647	0.00134754	0.00312805	0.00466156	0.00371361	0.00471497	0.00362587	0.00336647	0.00354576	0.00385475	0.00439453	0.00299454	0.002285	0.00354576	0.00361061	0.00322914
60	ZBTB7A#chr6:49013069-49013128	0.603554	0.0236511	0.0235901	0.0307312	0.0226135	0.0284882	0.0466003	0.0243988	0.0417175	0.0238037	0.0141754	0.0284729	0.0473633	0.0212097	0.0184021	0.035553	0.0242004	0.0303955	0.0167541	0.0187683	0.0184174	0.0244904	0.0321045	0.0192566	0.0309601	0.0262451	0.0241241	0.0235138	0.0144501	0.0325317	0.0195465
61	ZEB1#chr6:49012632-49012638	0.221431	0.00162983	0.00186634	0.00463486	0.00371361	0.0008955	0.00478363	0.00107956	0.00407028	0.00164318	0.00111294	0.00251198	0.00379372	0.00211525	0.00209999	0.00371933	0.0024147	0.00218201	0.00206375	0.00112915	0.000492573	0.00278091	0.00210762	0.00117683	0.00204086	0.00363159	0.00318527	0.00317955	0.000529766	0.00255394	0.00275803
62	ZEB1#chr6:49028220-49028226	0.746651	0.00976562	0.00757599	0.0158997	0.0167236	0.0162354	0.0346069	0.0228577	0.0245666	0.017746	0.00947571	0.0218811	0.0279999	0.0162659	0.00909424	0.0317383	0.0191345	0.0224915	0.0128632	0.0115204	0.00886536	0.015686	0.0131836	0.0176544	0.0150299	0.0167541	0.00819397	0.0204163	0.0089798	0.0258331	0.00811005
63	ZNF223#chr6:49057245-49057259	0.378793	0.0226746	0.0176697	0.0244446	0.0213928	0.0198517	0.0478516	0.0318909	0.0390625	0.0236511	0.021286	0.0303192	0.048584	0.0169373	0.0317993	0.0207367	0.0215149	0.0153046	0.0292053	0.0370178	0.0273132	0.0357056	0.0218964	0.022171	0.0321655	0.0206909	0.019577	0.0168152	0.0184174	0.0462036	0.0147934
64	ZNF235#chr6:49013897-49013937	-0.0294507	0.00636673	0.00771332	0.00740814	0.00810242	0.00720978	0.00795746	0.00614929	0.0101852	0.00671387	0.0062027	0.00695801	0.00582123	0.00572968	0.0080719	0.00727081	0.00809479	0.00746918	0.00626373	0.00513458	0.0096817	0.00624847	0.00659943	0.00766754	0.00655365	0.00699997	0.00659943	0.00369263	0.0078125	0.00754547	0.00562286
65	ZNF418#chr6:49013941-49013970	0.272581	0.00785828	0.00534821	0.00629807	0.00434876	0.00574493	0.00695801	0.0063591	0.00807953	0.00448608	0.00619125	0.00637054	0.00691605	0.00584793	0.0071106	0.00609589	0.0056572	0.0063591	0.00719452	0.00506592	0.00544357	0.00584793	0.00601578	0.00702667	0.00690842	0.00587463	0.00753021	0.00653076	0.00610352	0.00640869	0.00534821
